# Fragmentation of genomic DNA using Covaris g-Tubes prior to library preparation for sequencing

**DOI:** 10.1101/2024.05.29.596380

**Authors:** Nick Crang, Orlando Contreras-López

**Affiliations:** National Genomics Infrastructure (NGI) – SciLifeLab, Science for Life Laboratory, Tomtebodavägen 23b, 171 65 Solna, Sweden; Skolan för Kemi, Bioteknologi och Hälsa, Teknikringen 30, 114 28 Stockholm, Sweden

**Keywords:** DNA, Oxford Nanopore Sequencing, Long Read Sequencing, Library Preparation

## Abstract

Covaris g-TUBEs can be used to fragment DNA to pre-determined sizes based on the relative centrifugal force that they are run at. They are recommended for use while preparing Oxford Nanopore Technology libraries by the manufacturer. However, the volumes and DNA concentration typically used for ONT libraries are outside the range of the example data provided by Covaris. Here, we ran g-TUBEs at three different relative centrifugal forces and determined the effect on DNA fragmentation in the range 0.5 - 4 µg. This dataset can be used to inform the effective fragmentation of DNA for creating Oxford Nanopore libraries of an optimal size.
