## Supplementary Data for "Fragmentation of genomic DNA using Covaris g-Tubes prior to library preparation for sequencing"

### Sheet: Sheet1
Results from femto
	RCF		Unfragmented - 28971 average size when smear analysis 1.3-50K
Amount of DNA (µg)	Femto 1000 RCF	Femto 1500 RCF	Femto 2000 RCF	STDEV 1000	STDEV 1500	STDEV 2000
0.5	17445	16756	11800	3445.26	1832.37	1386.59
0.5	14536	13216	11917	817.759	1858.39	648.108
0.5	21400	15807	14258	768.801	1617.57	2418.89
1	21022	18461	14182	1165.33	962.542	1680.6
1	20266	16112	13370
1	19388	14792	12901
2	29752	21566	17358
2	28411	18364	13455
2	28430	20365	12931
4	35252	25225	16784
4	35606	24082	13642
4	33434	23312	14179
Results from fragge
	RCF		Unfragmented - 41545 average size when smear analysis 200 -100K
Amount of DNA (µg)	Fragge 1000 RCF	Fragge 1500 RCF	Fragge 2000 RCF	STDEV 1000	STDEV 1500	STDEV 2000
0.5	18208	19639	6950	826.775	520.803	2268.65
0.5	16557	19045	11090	446.127	905.015	1176.1
0.5	17303	18601	10628	3836.71	3542.74	1574.22
1	18157	15336	11883	7323.14	2465.66	2770.62
1	18940	14072	10929
1	18178	13582	9544
2	25444	24708	15911
2	21835	17809	12936
2	29504	22657	13531
4	33278	32314	19096
4	43371	27880	14142
4	29133	31966	14469
										Averages
	Fragge vs femto								Fragge	Femto	Fragge	Femto	Fragge	Femto
Amount of DNA (µg)	Fragge 1000 RCF	Fragge 1500 RCF	Fragge 2000 RCF	Femto 1000 RCF	Femto 1500 RCF	Femto 2000 RCF			Fragge 1000 RCF	1000 RCF	Fragge 1500 RCF	1500 RCF	Fragge 2000 RCF	2000 RCF
0.5	18208	19639	6950	17445	16756	11800		0.5	17356	15991	19095	15260	9556	12658
0.5	16557	19045	11090	14536	13216	11917		1	18425	20225	14330	16455	10785	13484
0.5	17303	18601	10628	21400	15807	14258		2	25594	28864	21725	20098	14126	14581
1	18157	15336	11883	21022	18461	14182		4	35261	34764	30720	24206	15902	14868
1	18940	14072	10929	20266	16112	13370
1	18178	13582	9544	19388	14792	12901
2	25444	24708	15911	29752	21566	17358
2	21835	17809	12936	28411	18364	13455			Fragge vs Femto similarity calcualtion
2	29504	22657	13531	28430	20365	12931
4	33278	32314	19096	35252	25225	16784			1000 RCF	1500 RCF	2000 RCF
4	43371	27880	14142	35606	24082	13642		Averages	0.98	0.91	0.98
4	29133	31966	14469	33434	23312	14179		Individual measurements	0.89	0.87	0.8
	Generally a smaller fragment size is given by the femto than the fragge
	Longer fragments (30K + ) tend to appear even longer on fragge
	Methods give broadly comparable results overall (+/- 5000 bp)
